# Assessment of the gene expression profiles of leukocytes from different isolations

**DOI:** 10.1101/678904

**Authors:** Yanru Xing, Xi Yang, Haixiao Chen, Sujun Zhu, Jinjin Xu, Yuan Chen, Juan Zeng, Fang Chen, Hui Jiang, Wen-Jing Wang

**Author notes:** Corresponding author: Wen-Jing Wang, address: Build 11, Beishan Industrial Zone, Yantian District, Shenzhen, 518083, China.; Hui Jiang, address: Build 11, Beishan Industrial Zone, Yantian District, Shenzhen, 518083, China. These authors contributed equally (Yanru Xing, Xi Yang).

## Abstract

**BACKGROUND:** Research on peripheral leukocyte gene expression in human health and disease is growing rapidly. However, how to process sample efficiently, simply and stably, and how to reflect human physiological state preferably remains critical issues in large cohort studies.

**METHODS:** We used RNA-seq to explore the differences of gene expression profiles among whole blood (WB) and three groups of leukocytes from buffy coat (BC) extraction, red blood cell (RBC) lysis and peripheral blood mononuclear cell (PBMC) isolation.

**RESULTS:** The residual globin mRNA in leukocytes from RBC lysis (1.00% ±1.23%) and PBMC isolation (0.06% ± 0.03%) was much less than that in leukocytes from BC extraction (17.48% ± 6.95%) and WB (24.46% ± 6.43%), resulting in higher transcriptome mapping rates and larger numbers of detected genes. The expression of 616 genes associated with leukocyte function was slightly higher in leukocytes from RBC lysis than that from BC extraction and WB, but barely detected in leukocytes from PBMC isolation.

**CONCLUSIONS:** We suggest that sample processing based on RBC lysis could allow better applications of gene expression profiling of peripheral leukocytes in large cohort studies.
