## Supplemental Table 1 for "Assessment of the gene expression profiles of leukocytes from different isolations"

### Sheet: Table S1
Supplementary Table S1. Gene list of globin RNA.
Gene name	Transcript_id
HBA1	NM_000558.4
HBB	NM_000518.4
HBA2	NM_000517.4
HBG2	NM_000184.2
HBG1	NM_000559.2
HBM	NM_001003938.3
HBD	NM_000519.3
HBQ1	NM_005331.4
HBZ	NM_005332
HBE1	NM_005330
HBBP1	NR_001589
