## Supplemental Table 2 for "Assessment of the gene expression profiles of leukocytes from different isolations"

### Sheet: Table S2
Supplementary Table S2. RNA information of each samples.
sample	concentration (ng/ul)	volume (ul)	total (ng)	RIN	28S/18S
WB (M1)	21	40	840	8.5	0.8
WB (M2)	67	50	3350	7.3	0.9
WB (F1)	38	40	1520	7.6	0.8
BC extraction (M1)	346	40	13840	6.9	1
BC extraction (M2)	168	50	8400	7.9	1.2
BC extraction (F1)	78	40	3120	8	0.9
RBC lysis(M1)	55	40	2200	8.6	1.2
RBC lysis(M2)	82	50	4100	7.8	1.4
RBC lysis(F1)	51	40	2040	9.2	1.8
PBMC isolation (M1)	48	40	1920	9.5	1.8
PBMC isolation (M2)	43	50	2150	6.2	0.6
PBMC isolation (F1)	67	40	2680	9.5	1.7
