## Supplemental Table 3 for "Assessment of the gene expression profiles of leukocytes from different isolations"

### Sheet: Table S3
Supplementary Table S3. RNA seq data information of each samples.
SAMPLE	Clean data	Data Size	N of fq1	GC(%) of fq1	Q20(%) of fq1	Q30(%) of fq1
WB_1	99074364	4953718200	5043277	51.86~51.94	98.86~98.97	93.06~93.23
WB_2	107403049	5370152450	6061083	49.4~49.76	98.80~98.88	92.79~92.81
WB_3	107396069	5369803450	4620167	52.45~52.82	98.82~98.93	92.98~93.02
BC extraction_1	108081286	5404064300	5824738	48.77~48.83	98.90~99.01	93.50~93.59
BC extraction_2	100927391	5046369550	5590274	49.62~50.03	98.82~98.91	92.98~93.00
BC extraction_3	108228588	5411429400	4605139	51.4~51.68	98.80~98.90	92.70~92.71
RBC lysis_1	99780046	4989002300	5171971	49.69~49.72	98.80~98.91	92.95~93.09
RBC lysis_2	110420376	5521018800	5842092	46.82~47.01	98.80~98.90	92.87~92.90
RBC lysis_3	107726834	5386341700	4803131	45.75~45.9	98.82~98.91	92.83~92.89
PBMC isolation_1	108408812	5420440600	5805346	46.87~46.91	98.74~98.84	92.57~92.64
PBMC isolation_2	109366834	5468341700	4546493	46.31~46.46	98.78~98.88	92.54~92.58
PBMC isolation_3	98463727	4923186350	5559978	46.48~46.67	98.76~98.85	92.57~92.60
