## Supplemental Table 4 for "Assessment of the gene expression profiles of leukocytes from different isolations"

### Sheet: Table S4
Supplementary Table S4. RIN, 28S/18S, globin mRNA ratio and detected gene number of samples.
Treatment	WB	BC extraction	RBC lysis	PBMC isolation	F	P-value
RIN (Mean ± SD)	7.8±0.5099	7.6±0.4967	8.53±0.5735	8.40±1.56	0.505119	0.689451
28S/18S (Mean ± SD)	0.83±0.0471	1.03±0.1247	1.47±0.25	1.37±0.54	1.83629	0.218705
Globin mRNA ratio (Mean ± SD)	24.46% ± 6.43%	17.48% ± 6.95%	1.00% ± 1.23%	0.06% ± 0.03%	19.4326	0.000495903
Mapping ratio (Mean ± SD)	30.11% ± 0.78%	32.19% ± 1.55%	36.23% ± 2.96%	35.29% ± 0.26%	8.06125	0.00840685
Gene number (Mean ± SD)	17555±179	17711±251	17880±96	18083±121	5.17464	0.0280648
